# Dysregulation of astrocyte-secreted pleiotrophin contributes to neuronal structural and functional deficits in Down Syndrome

**DOI:** 10.1101/2023.09.26.559633

**Authors:** Ashley N. Brandebura, Quinn N. Asbell, Mariel Kristine B. Micael, Nicola J. Allen

**Affiliations:** The Salk Institute for Biological Studies, Molecular Neurobiology Laboratory, 10010 North Torrey Pines Road, La Jolla, CA 92037, USA; University of California San Diego, Department of Psychology, Muir Ln, La Jolla, CA 92093, USA

**Keywords:** Astrocyte, dendritic spines, synapse, pleiotrophin, dendrite, neuron, Down Syndrome, neurodevelopmental disorder, trisomy 21, visual cortex

## Abstract

Neuronal dendrite patterning and synapse formation are tightly regulated during development to promote proper connectivity. Astrocyte-secreted proteins act as guidance and pro-synaptogenic factors during development, but little is known about how astrocytes may contribute to neurodevelopmental disorders. Here we identify down-regulation of the astrocyte-secreted molecule pleiotrophin as a major contributor to neuronal morphological alterations in the Ts65Dn mouse model of Down Syndrome. We find overlapping deficits in neuronal dendrites, spines and intracortical synapses in Ts65Dn mutant and pleiotrophin knockout mice. By targeting pleiotrophin overexpression to astrocytes in adult Ts65Dn mutant mice *in vivo*, we show that pleiotrophin can rescue dendrite morphology and spine density and increase excitatory synapse number. We further demonstrate functional improvements in behavior. Our findings identify pleiotrophin as a molecule that can be used in Down Syndrome to promote proper circuit connectivity, importantly at later stages of development after typical periods of circuit refinement have completed.
