## Supplemental statistics file for Figure 1 and Figure S1 for "Dysregulation of astrocyte-secreted pleiotrophin contributes to neuronal structural and functional deficits in Down Syndrome"

### Sheet: Fig 1
Fig 1F											Fig 1G
	P7	P14	P30									P7	P14	P30
Number of values	5	5	5								Number of values	5	5	5
Minimum	21.72	20.88	14.19								Minimum	20.65	27.28	13.89
Maximum	32.19	41.81	26.38								Maximum	38.62	51.2	30.42
Range	10.46	20.93	12.19								Range	17.98	23.92	16.53
Mean	27.93	30.93	18.82								Mean	26.75	40.17	21.09
Std. Error of Mean	1.967	3.771	2.108								Std. Deviation	7.119	9.801	7.075
											Std. Error of Mean	3.184	4.383	3.164
ANOVA summary											ANOVA summary
F	5.294										F	7.314
P value	0.0225										P value	0.0084
P value summary	*										P value summary	**
Significant diff. among means (P < 0.05)?	Yes										Significant diff. among means (P < 0.05)?	Yes
R squared	0.4688										R squared	0.5493
Tukey's multiple comparisons test	Mean Diff.	95.00% CI of diff.	Below threshold?	Summary	Adjusted P Value						Tukey's multiple comparisons test	Mean Diff.	95.00% CI of diff.	Below threshold?	Summary	Adjusted P Value
P7 vs. P14	-3.001	-13.34 to 7.339	No	ns	0.7252	A-B					P7 vs. P14	-13.41	-27.08 to 0.2542	No	ns	0.0545	A-B
P7 vs. P30	9.108	-1.233 to 19.45	No	ns	0.0867	A-C					P7 vs. P30	5.662	-8.004 to 19.33	No	ns	0.529	A-C
P14 vs. P30	12.11	1.769 to 22.45	Yes	*	0.0222	B-C					P14 vs. P30	19.07	5.408 to 32.74	Yes	**	0.0076	B-C
Test details	Mean 1	Mean 2	Mean Diff.	SE of diff.	n1	n2	q	DF			Test details	Mean 1	Mean 2	Mean Diff.	SE of diff.	n1	n2	q	DF
P7 vs. P14	27.93	30.93	-3.001	3.876	5	5	1.095	12			P7 vs. P14	26.75	40.17	-13.41	5.122	5	5	3.703	12
P7 vs. P30	27.93	18.82	9.108	3.876	5	5	3.323	12			P7 vs. P30	26.75	21.09	5.662	5.122	5	5	1.563	12
P14 vs. P30	30.93	18.82	12.11	3.876	5	5	4.418	12			P14 vs. P30	40.17	21.09	19.07	5.122	5	5	5.266	12
Fig 1J					Fig 1K
	WT	Ts65Dn				WT	Ts65Dn
Number of values	5	5			Number of values	5	5
Minimum	1	0.7108			Minimum	1	0.7778
Maximum	1	0.9634			Maximum	1	0.989
Range	0	0.2525			Range	0	0.2112
Mean	1	0.8556			Mean	1	0.8995
Std. Deviation	0	0.09702			Std. Deviation	0	0.07695
Std. Error of Mean	0	0.04339			Std. Error of Mean	0	0.03441
One sample t test	Sample difference has zero SD				One sample t test	Sample difference has zero SD
t, df		t=3.329, df=4			t, df		t=2.921, df=4
P value (two tailed)		0.0291			P value (two tailed)		0.0432
P value summary		*			P value summary		*
Significant (alpha=0.05)?		Yes			Significant (alpha=0.05)?		Yes

### Sheet: Fig S1
Figure S1A						Figure S1B
	WT	Ts65Dn					WT	Ts65Dn
Number of values	6	4				Number of values	6	6
Minimum	148.5	79.3				Minimum	0.2029	0
Maximum	194.9	155.9				Maximum	1.015	0.2273
Range	46.4	76.6				Range	0.8118	0.2273
Mean	173.8	114.9				Mean	0.4989	0.08753
Std. Error of Mean	8.4	16.71				Std. Error of Mean	0.1312	0.03438
Statistics from Caldwell et al., 2022, RNA-Seq dataset for Ts65Dn astrocytes compared to WT						Statistics from Caldwell et al., 2022, Mass spectrometry dataset for Ts65Dn astrocyte conditioned media compared to WT astrocyte conditioned media
