## Supplementary material for "Dysregulation of astrocyte-secreted pleiotrophin contributes to neuronal structural and functional deficits in Down Syndrome": Associated statistics file for Figure 2 and Figure S2

### Sheet: Fig 2
Fig 2C									Fig 2E
	MM	WT	KO	Rescue						MM	WT	KO	Rescue
Number of values	4	4	4	4					Number of values	4	4	4	4
Minimum	131.4	166.9	91.15	148.1					Minimum	102.2	133.1	70.12	117.5
Maximum	175.5	250.9	139.6	205.4					Maximum	140.4	201.8	109.2	165.5
Range	44.02	84.02	48.47	57.29					Range	38.2	68.7	39.08	48
Mean	155.6	225.7	115.8	180.1					Mean	121.7	181.3	90.37	144.1
Std. Deviation	18.2	39.45	20.22	26.34					Std. Deviation	15.6	32.32	16.25	21.93
Std. Error of Mean	9.098	19.72	10.11	13.17					Std. Error of Mean	7.801	16.16	8.127	10.96
ANOVA summary									ANOVA summary
F	11.32								F	11.53
P value	0.0008								P value	0.0008
P value summary	***								P value summary	***
Significant diff. among means (P < 0.05)?	Yes								Significant diff. among means (P < 0.05)?	Yes
R squared	0.7388								R squared	0.7424
Tukey's multiple comparisons test	Mean Diff.	95.00% CI of diff.	Below threshold?	Summary	Adjusted P Value				Tukey's multiple comparisons test	Mean Diff.	95.00% CI of diff.	Below threshold?	Summary	Adjusted P Value
MM vs. WT	-70.06	-127.5 to -12.66	Yes	*	0.0159	A-B			MM vs. WT	-59.65	-107.0 to -12.32	Yes	*	0.013	A-B
MM vs. KO	39.81	-17.58 to 97.21	No	ns	0.2209	A-C			MM vs. KO	31.28	-16.04 to 78.61	No	ns	0.2547	A-C
MM vs. Rescue	-24.48	-81.88 to 32.92	No	ns	0.5997	A-D			MM vs. Rescue	-22.4	-69.73 to 24.93	No	ns	0.5197	A-D
WT vs. KO	109.9	52.47 to 167.3	Yes	***	0.0005	B-C			WT vs. KO	90.93	43.61 to 138.3	Yes	***	0.0005	B-C
WT vs. Rescue	45.58	-11.82 to 103.0	No	ns	0.1392	B-D			WT vs. Rescue	37.25	-10.08 to 84.58	No	ns	0.1439	B-D
KO vs. Rescue	-64.29	-121.7 to -6.897	Yes	*	0.0269	C-D			KO vs. Rescue	-53.68	-101.0 to -6.356	Yes	*	0.025	C-D

### Sheet: Fig S2
Fig S2C
	MM	WT	KO	Rescue
Number of values	540	460	566	491
Minimum	7.35	7.49	0	2.5
Maximum	524.9	660.3	557	493.1
Range	517.5	652.8	557	490.6
Mean	152.4	218.8	143.4	179.3
Std. Deviation	92.76	114.9	107.8	97.76
Std. Error of Mean	3.992	5.355	4.531	4.412
Kruskal-Wallis test
P value	<0.0001
Exact or approximate P value?	Approximate
P value summary	****
Do the medians vary signif. (P < 0.05)?	Yes
Number of groups	4
Kruskal-Wallis statistic	153.3
Dunn's multiple comparisons test	Mean rank diff.	Significant?	Summary	Adjusted P Value
MM vs. WT	-352.5	Yes	****	<0.0001	A-B
MM vs. KO	73.18	No	ns	0.2432	A-C
MM vs. Rescue	-169.6	Yes	****	<0.0001	A-D
WT vs. KO	425.7	Yes	****	<0.0001	B-C
WT vs. Rescue	182.9	Yes	****	<0.0001	B-D
KO vs. Rescue	-242.8	Yes	****	<0.0001	C-D
