## Supplementary material for "Dysregulation of astrocyte-secreted pleiotrophin contributes to neuronal structural and functional deficits in Down Syndrome": Associated statistics file for Figure 3 and Figure S3

### Sheet: Fig 3
Fig 3C									Fig 3D
P30	WT	Ts65Dn		P120	WT	Ts65Dn			P30	WT	Ts65Dn		P120	WT	Ts65Dn
Number of values	6	6		Number of values	6	6			Number of values	6	6		Number of values	6	6
Minimum	449.3	286		Minimum	530.6	354.4			Minimum	341.4	173.3		Minimum	356.7	221.7
Maximum	1110	653.4		Maximum	759.8	652.7			Maximum	783.3	490		Maximum	556.7	400
Range	660.9	367.5		Range	229.1	298.2			Range	441.9	316.7		Range	200	178.3
Mean	718.9	432.5		Mean	644.7	519.5			Mean	537.4	305.1		Mean	454.2	333.7
Std. Deviation	265.4	131.3		Std. Deviation	86.49	103.9			Std. Deviation	185.3	114.8		Std. Deviation	76.45	83.84
Std. Error of Mean	108.4	53.61		Std. Error of Mean	35.31	42.4			Std. Error of Mean	75.67	46.88		Std. Error of Mean	31.21	34.23
Unpaired t test				Unpaired t test					Unpaired t test				Mann Whitney test
P value	0.0393			P value	0.0466				P value	0.0261			P value	0.0281
P value summary	*			P value summary	*				P value summary	*			Exact or approximate P value?	Exact
Significantly different (P < 0.05)?	Yes			Significantly different (P < 0.05)?	Yes				Significantly different (P < 0.05)?	Yes			P value summary	*
One- or two-tailed P value?	Two-tailed			One- or two-tailed P value?	Two-tailed				One- or two-tailed P value?	Two-tailed			Significantly different (P < 0.05)?	Yes
t, df	t=2.369, df=10			t, df	t=2.270, df=10				t, df	t=2.609, df=10			One- or two-tailed P value?	Two-tailed
													Sum of ranks in column A,B	52.50 , 25.50
													Mann-Whitney U	4.5
Fig 3G									Fig 3H
P30	WT	Ptn KO		P120	WT	Ptn KO			P30	WT	Ptn KO		P120	WT	Ptn KO
Number of values	6	6		Number of values	6	6			Number of values	6	6		Number of values	6	6
Minimum	389.8	220.6		Minimum	356	299.2			Minimum	310.5	161.7		Minimum	280	228.3
Maximum	959.2	540.3		Maximum	794.1	796.8			Maximum	733.3	438.6		Maximum	560	530
Range	569.4	319.7		Range	438.2	497.7			Range	422.8	276.9		Range	280	301.7
Mean	635.7	389		Mean	506.5	535.1			Mean	506.7	310.8		Mean	367	391.7
Std. Deviation	198.8	141.6		Std. Deviation	182.6	185			Std. Deviation	150.4	118.1		Std. Deviation	113.8	116.8
Std. Error of Mean	81.17	57.82		Std. Error of Mean	74.54	75.53			Std. Error of Mean	61.41	48.21		Std. Error of Mean	46.45	47.7
Unpaired t test				Unpaired t test					Unpaired t test				Unpaired t test
P value	0.0328			P value	0.7927				P value	0.031			P value	0.7182
P value summary	*			P value summary	ns				P value summary	*			P value summary	ns
Significantly different (P < 0.05)?	Yes			Significantly different (P < 0.05)?	No				Significantly different (P < 0.05)?	Yes			Significantly different (P < 0.05)?	No
One- or two-tailed P value?	Two-tailed			One- or two-tailed P value?	Two-tailed				One- or two-tailed P value?	Two-tailed			One- or two-tailed P value?	Two-tailed
t, df	t=2.475, df=10			t, df	t=0.2699, df=10				t, df	t=2.509, df=10			t, df	t=0.3712, df=10
Fig 3M									Fig 3N
P30	WT	Ts65Dn		P120	WT	Ts65Dn			P30	WT	Ptn KO		P120	WT	Ptn KO
Number of values	6	6		Number of values	6	6			Number of values	6	6		Number of values	6	6
Minimum	0.9945	0.8205		Minimum	1.254	1.043			Minimum	1.178	1.068		Minimum	1.503	1.186
Maximum	1.443	1.262		Maximum	1.564	1.304			Maximum	1.803	1.487		Maximum	1.97	1.493
Range	0.4487	0.4413		Range	0.3105	0.2615			Range	0.6243	0.4184		Range	0.4674	0.3071
Mean	1.165	0.9835		Mean	1.442	1.171			Mean	1.457	1.312		Mean	1.674	1.304
Std. Deviation	0.1664	0.2024		Std. Deviation	0.1314	0.09351			Std. Deviation	0.2344	0.1622		Std. Deviation	0.1711	0.1154
Std. Error of Mean	0.06795	0.08262		Std. Error of Mean	0.05363	0.03818			Std. Error of Mean	0.09569	0.06622		Std. Error of Mean	0.06983	0.04712
Mann Whitney test				Unpaired t test					Unpaired t test				Unpaired t test
P value	0.1797			P value	0.0021				P value	0.243			P value	0.0013
Exact or approximate P value?	Exact			P value summary	**				P value summary	ns			P value summary	**
P value summary	ns			Significantly different (P < 0.05)?	Yes				Significantly different (P < 0.05)?	No			Significantly different (P < 0.05)?	Yes
Significantly different (P < 0.05)?	No			One- or two-tailed P value?	Two-tailed				One- or two-tailed P value?	Two-tailed			One- or two-tailed P value?	Two-tailed
One- or two-tailed P value?	Two-tailed			t, df	t=4.109, df=10				t, df	t=1.241, df=10			t, df	t=4.398, df=10
Sum of ranks in column A,B	48 , 30
Mann-Whitney U	9

### Sheet: Fig S3
Fig S3A									Fig S3C
P30	WT	Ts65Dn		P120	WT	Ts65Dn			P30	WT	Ptn KO		P120	WT	Ptn KO
Number of values	162	134		Number of values	176	178			Number of values	123	125		Number of values	180	180
Minimum	33.54	30.73		Minimum	43.1	60.67			Minimum	28	0		Minimum	47.49	56.86
Maximum	2587	1614		Maximum	1452	1525			Maximum	1492	1446		Maximum	1401	1407
Range	2554	1583		Range	1409	1465			Range	1464	1446		Range	1354	1350
Mean	706.3	443.3		Mean	613.4	506.1			Mean	597.7	391.2		Mean	506.5	535.1
Std. Deviation	427.4	363		Std. Deviation	310.6	294.9			Std. Deviation	344.3	323.4		Std. Deviation	285.8	292
Std. Error of Mean	33.58	31.36		Std. Error of Mean	23.41	22.1			Std. Error of Mean	31.04	28.93		Std. Error of Mean	21.3	21.76
Mann Whitney test				Mann Whitney test					Mann Whitney test				Mann Whitney test
P value	<0.0001			P value	0.0003				P value	<0.0001			P value	0.3963
Exact or approximate P value?	Approximate			Exact or approximate P value?	Approximate				Exact or approximate P value?	Approximate			Exact or approximate P value?	Approximate
P value summary	****			P value summary	***				P value summary	****			P value summary	ns
Significantly different (P < 0.05)?	Yes			Significantly different (P < 0.05)?	Yes				Significantly different (P < 0.05)?	Yes			Significantly different (P < 0.05)?	No
One- or two-tailed P value?	Two-tailed			One- or two-tailed P value?	Two-tailed				One- or two-tailed P value?	Two-tailed			One- or two-tailed P value?	Two-tailed
Sum of ranks in column A,B	28473 , 15483			Sum of ranks in column A,B	34746 , 28089				Sum of ranks in column A,B	18106 , 12770			Sum of ranks in column A,B	31652 , 33328
Mann-Whitney U	6438			Mann-Whitney U	12158				Mann-Whitney U	4895			Mann-Whitney U	15362
Fig S3B									Fig S3D
P30				P120					P30				P120
Bin Center	WT	Ts65Dn		Bin Center	WT	Ts65Dn			Bin Center	WT	Ptn KO		0	1	0
0	4	19		0	1	0			0	2	12		100	13	12
200	22	41		100	11	9			100	10	21		200	25	19
400	27	29		200	13	26			200	12	25		300	22	21
600	36	17		300	17	28			300	11	11		400	27	28
800	33	11		400	14	31			400	11	10		500	19	25
1000	18	10		500	19	18			500	10	12		600	26	22
1200	9	1		600	21	23			600	15	5		700	14	10
1400	5	4		700	18	12			700	13	11		800	11	18
1600	2	2		800	24	4			800	7	5		900	9	4
1800	2	0		900	14	8			900	10	2		1000	5	7
2000	2	0		1000	10	9			1000	11	7		1100	3	11
2200	1	0		1100	4	5			1100	3	0		1200	1	0
2400	0	0		1200	5	2			1200	4	1		1300	3	2
2600	1	0		1300	2	0			1300	1	2		1400	1	1
				1400	2	0			1400	2	1
				1500	1	3			1500	1	0
Fig S3E									Fig S3F
P30	WT	Ts65Dn		P120	WT	Ts65Dn			P30: Thin Spines	WT	Ts65Dn		P120: Thin Spines	WT	Ts65Dn
Number of values	30	30		Number of values	30	30			Number of values	30	30		Number of values	30	30
Minimum	0.7287	0.4917		Minimum	0.8731	0.5472			Minimum	0	0		Minimum	1.563	0
Maximum	2.038	1.795		Maximum	1.899	1.922			Maximum	11.86	17.24		Maximum	15.02	24.04
Range	1.309	1.303		Range	1.026	1.375			Range	11.86	17.24		Range	13.46	24.04
Mean	1.165	0.9835		Mean	1.442	1.171			Mean	5.939	5.826		Mean	6.894	5.656
Std. Deviation	0.2926	0.3402		Std. Deviation	0.2463	0.3362			Std. Deviation	3.105	4.448		Std. Deviation	4.005	4.946
Std. Error of Mean	0.05342	0.06212		Std. Error of Mean	0.04496	0.06138			Std. Error of Mean	0.5668	0.8121		Std. Error of Mean	0.7311	0.903
Mann Whitney test				Unpaired t test					P30: Stubby Spines				P120: Stubby Spines
P value	0.0048			P value	0.0008				Number of values	30	30		Number of values	30	30
Exact or approximate P value?	Exact			P value summary	***
P value summary	**			Significantly different (P < 0.05)?	Yes				Minimum	2.74	2.632		Minimum	3.676	0
Significantly different (P < 0.05)?	Yes			One- or two-tailed P value?	Two-tailed				Maximum	21.15	18.92		Maximum	31.43	25
One- or two-tailed P value?	Two-tailed			t, df	t=3.555, df=58				Range	18.41	16.29		Range	27.75	25
Sum of ranks in column A,B	1104 , 726
Mann-Whitney U	261								Mean	9.459	8.487		Mean	13.06	11.33
									Std. Deviation	5.162	4.334		Std. Deviation	6.229	5.88
									Std. Error of Mean	0.9424	0.7913		Std. Error of Mean	1.137	1.073
Fig S3G
P30	WT	Ptn KO		P120	WT	Ptn KO
Number of values	30	30		Number of values	30	30			P30: Mushroom Spines				P120: Mushroom Spines
									Number of values	30	30		Number of values	30	30
Minimum	0.4767	0.6301		Minimum	1.076	0.7535
Maximum	2.239	2.042		Maximum	2.346	2.003			Minimum	33.08	22.86		Minimum	29.49	17.14
Range	1.762	1.412		Range	1.27	1.25			Maximum	83.33	92.11		Maximum	78.2	84.29
									Range	50.25	69.25		Range	48.7	67.14
Mean	1.457	1.312		Mean	1.674	1.304
Std. Deviation	0.4455	0.3405		Std. Deviation	0.3451	0.3248			Mean	56.96	57.22		Mean	53.35	48.11
Std. Error of Mean	0.08133	0.06216		Std. Error of Mean	0.063	0.05929			Std. Deviation	10.86	14.61		Std. Deviation	11.6	14.77
									Std. Error of Mean	1.982	2.667		Std. Error of Mean	2.119	2.697
Unpaired t test				Unpaired t test
P value	0.1637			P value	<0.0001				P30: Filopodia Spines				P120: Filopodia Spines
P value summary	ns			P value summary	****				Number of values	30	30		Number of values	30	30
Significantly different (P < 0.05)?	No			Significantly different (P < 0.05)?	Yes
One- or two-tailed P value?	Two-tailed			One- or two-tailed P value?	Two-tailed				Minimum	5.556	0.8621		Minimum	3.226	0
t, df	t=1.411, df=58			t, df	t=4.282, df=58				Maximum	30.99	37.84		Maximum	27.89	46.15
									Range	25.43	36.98		Range	24.67	46.15
									Mean	15.1	16.27		Mean	11.48	20.25
									Std. Deviation	7.765	8.884		Std. Deviation	5.7	11.68
									Std. Error of Mean	1.418	1.622		Std. Error of Mean	1.041	2.133
									P30: Long Thin Spines				P120: Long Thin Spines
									Number of values	30	30		Number of values	30	30
									Minimum	1.563	0		Minimum	4.511	1.429
									Maximum	31.71	45.71		Maximum	35.02	43.36
									Range	30.14	45.71		Range	30.51	41.93
									Mean	12.55	12.2		Mean	15.21	14.66
									Std. Deviation	7.063	9.28		Std. Deviation	6.602	7.955
									Std. Error of Mean	1.29	1.694		Std. Error of Mean	1.205	1.452
									Test details				Test details
									Test name	Mann-Whitney test			Test name	Mann-Whitney test
									Comparison for each test	Compare ranks			Comparison for each test	Compare ranks
									Multiple comparisons	False Discovery Rate (FDR)			Multiple comparisons	False Discovery Rate (FDR)
									Method	Two-stage step-up (Benjamini, Krieger, and Yekutieli)			Method	Two-stage step-up (Benjamini, Krieger, and Yekutieli)
									Desired FDR (Q)	1.00%			Desired FDR (Q)	1.00%
									Number of tests performed	5			Number of tests performed	5
									Number of rows omitted	0			Number of rows omitted	0
					Discovery?	P value	Mean rank of WT	Mean rank of Ts65Dn	Mean rank diff.	Mann-Whitney U	q value			Discovery?	P value	Mean rank of WT	Mean rank of Ts65Dn	Mean rank diff.	Mann-Whitney U	q value
				Stubby	No	0.534902	31.92	29.08	2.833	407.5	0.675314		Stubby	No	0.383736	32.48	28.52	3.967	390.5	0.387573
				Mushroom	No	0.808676	29.93	31.07	-1.133	433	0.816763		Mushroom	No	0.120238	34.02	26.98	7.033	344.5	0.203902
				Thin	No	0.420882	32.33	28.67	3.667	395	0.675314		Thin	No	0.151413	33.75	27.25	6.5	352.5	0.203902
				Long Thin	No	0.487591	32.08	28.92	3.167	402.5	0.675314		Long Thin	No	0.522856	31.97	29.03	2.933	406	0.422468
				Filopodia	No	0.525264	29.05	31.95	-2.9	406.5	0.675314		Filopodia	Yes	0.001722	23.55	37.45	-13.9	241.5	0.006958
									Fig S3H
									P30: Thin Spines	WT	Ptn KO		P120: Thin Spines	WT	Ptn KO
									Number of values	30	30		Number of values	30	30
									Minimum	0	0		Minimum	1.105	0
									Maximum	17.24	18.18		Maximum	15.05	12.99
									Range	17.24	18.18		Range	13.95	12.99
									Mean	5.54	5.928		Mean	7.269	5.017
									Std. Deviation	4.326	4.156		Std. Deviation	3.483	3.742
									Std. Error of Mean	0.7898	0.7588		Std. Error of Mean	0.6358	0.6832
									P30: Stubby Spines				P120: Stubby Spines
									Number of values	30	30		Number of values	30	30
									Minimum	1.493	0		Minimum	1.754	1.205
									Maximum	16.49	20.51		Maximum	15.92	14.56
									Range	15	20.51		Range	14.17	13.36
									Mean	8.469	8.428		Mean	8.32	7.543
									Std. Deviation	3.604	4.541		Std. Deviation	3.648	3.334
									Std. Error of Mean	0.658	0.8291		Std. Error of Mean	0.6661	0.6088
									P30: Mushroom Spines				P120: Mushroom Spines
									Number of values	30	30		Number of values	30	30
									Minimum	44.54	40		Minimum	31.82	46.6
									Maximum	76.29	83.1		Maximum	76.34	76.71
									Range	31.75	43.1		Range	44.52	30.11
									Mean	60.77	63.62		Mean	59.11	60.71
									Std. Deviation	8.689	12.31		Std. Deviation	8.86	7.981
									Std. Error of Mean	1.586	2.248		Std. Error of Mean	1.618	1.457
									P30: Filopodia Spines				P120: Filopodia Spines
									Number of values	30	30		Number of values	30	30
									Minimum	2.256	1.408		Minimum	4.255	4.636
									Maximum	38.81	26.9		Maximum	25	40.77
									Range	36.55	25.49		Range	20.74	36.13
									Mean	14.48	12.37		Mean	12.46	16.64
									Std. Deviation	8.823	6.828		Std. Deviation	4.435	8.104
									Std. Error of Mean	1.611	1.247		Std. Error of Mean	0.8097	1.48
									P30: Long Thin Spines				P120: Long Thin Spines
									Number of values	30	30		Number of values	30	30
									Minimum	2.597	1.149		Minimum	2.817	1.333
									Maximum	21.81	24.82		Maximum	23.86	20.39
									Range	19.21	23.67		Range	21.05	19.06
									Mean	10.74	9.656		Mean	12.85	10.09
									Std. Deviation	5.541	6.243		Std. Deviation	4.658	4.656
									Std. Error of Mean	1.012	1.14		Std. Error of Mean	0.8505	0.85
									Test details				Test details
									Test name	Mann-Whitney test			Test name	Mann-Whitney test
									Comparison for each test	Compare ranks			Comparison for each test	Compare ranks
									Multiple comparisons	False Discovery Rate (FDR)			Multiple comparisons	False Discovery Rate (FDR)
									Method	Two-stage step-up (Benjamini, Krieger, and Yekutieli)			Method	Two-stage step-up (Benjamini, Krieger, and Yekutieli)
									Desired FDR (Q)	1.00%			Desired FDR (Q)	1.00%
									Number of tests performed	5			Number of tests performed	5
									Number of rows omitted	0			Number of rows omitted	0
					Discovery?	P value	Mean rank of WT	Mean rank of Ptn KO	Mean rank diff.	Mann-Whitney U	q value			Discovery?	P value	Mean rank of WT	Mean rank of Ptn KO	Mean rank diff.	Mann-Whitney U	q value
				Stubby	No	0.877553	30.87	30.13	0.7333	439	0.886329		Stubby	No	0.515766	31.98	29.02	2.967	405.5	0.590294
				Mushroom	No	0.329894	28.28	32.72	-4.433	383.5	0.642589		Mushroom	No	0.58445	29.25	31.75	-2.5	412.5	0.590294
				Thin	No	0.544665	29.12	31.88	-2.767	408.5	0.68764		Thin	No	0.011986	36.13	24.87	11.27	281	0.060528
				Long Thin	No	0.371768	32.53	28.47	4.067	389	0.642589		Long Thin	No	0.038526	35.17	25.83	9.333	310	0.064852
				Filopodia	No	0.381736	32.5	28.5	4	390	0.642589		Filopodia	No	0.028187	25.57	35.43	-9.867	302	0.064852
