## Supplementary material for "Dysregulation of astrocyte-secreted pleiotrophin contributes to neuronal structural and functional deficits in Down Syndrome": Associated statistics file for Figure 4 and Figure S4

### Sheet: Fig 4
Fig 4B					Fig 4D					Fig 4F					Fig 4H
P30 Vglut1	WT	Ts65Dn			P120 Vglut1	WT	Ts65Dn			P30 Vglut1	WT	Ptn KO			P120 Vglut1	WT	Ptn KO
Number of values	5	5			Number of values	8	8			Number of values	7	7			Number of values	8	8
Minimum	1	0.6765			Minimum	1	0.6492			Minimum	1	0.853			Minimum	1	0.8266
Maximum	1	1.072			Maximum	1	1.225			Maximum	1	1.026			Maximum	1	1.073
Range	0	0.3958			Range	0	0.5758			Range	0	0.1729			Range	0	0.2464
Mean	1	0.8769			Mean	1	0.9449			Mean	1	0.9683			Mean	1	0.9634
Std. Deviation	0	0.1472			Std. Deviation	0	0.1661			Std. Deviation	0	0.05893			Std. Deviation	0	0.07238
Std. Error of Mean	0	0.06585			Std. Error of Mean	0	0.05873			Std. Error of Mean	0	0.02227			Std. Error of Mean	0	0.02559
One sample t test	Sample difference has zero SD				One sample t test	Sample difference has zero SD				One sample t test	Sample difference has zero SD				One sample t test	Sample difference has zero SD
t, df		t=1.869, df=4			t, df		t=0.9374, df=7			t, df		t=1.422, df=6			t, df		t=1.430, df=7
P value (two tailed)		0.1349			P value (two tailed)		0.3797			P value (two tailed)		0.2049			P value (two tailed)		0.1959
P value summary		ns			P value summary		ns			P value summary		ns			P value summary		ns
Significant (alpha=0.05)?		No			Significant (alpha=0.05)?		No			Significant (alpha=0.05)?		No			Significant (alpha=0.05)?		No
P30 GluA2	WT	Ts65Dn			P120 GluA2	WT	Ts65Dn			P30 GluA2	WT	Ptn KO			P120 GluA2	WT	Ptn KO
Number of values	5	5			Number of values	8	8			Number of values	7	7			Number of values	8	8
Minimum	1	0.8755			Minimum	1	0.7407			Minimum	1	0.8237			Minimum	1	0.8175
Maximum	1	1.001			Maximum	1	1.073			Maximum	1	1.001			Maximum	1	0.9822
Range	0	0.1254			Range	0	0.3325			Range	0	0.1774			Range	0	0.1648
Mean	1	0.9589			Mean	1	0.9524			Mean	1	0.9158			Mean	1	0.9419
Std. Deviation	0	0.04992			Std. Deviation	0	0.1132			Std. Deviation	0	0.06789			Std. Deviation	0	0.05374
Std. Error of Mean	0	0.02233			Std. Error of Mean	0	0.04002			Std. Error of Mean	0	0.02566			Std. Error of Mean	0	0.019
One sample t test	Sample difference has zero SD				One sample t test	Sample difference has zero SD				One sample t test	Sample difference has zero SD				Wilcoxon Signed Rank Test	Samples with equal values
t, df		t=1.840, df=4			t, df		t=1.190, df=7			t, df		t=3.282, df=6			Sum of signed ranks (W)		-36
P value (two tailed)		0.1396			P value (two tailed)		0.273			P value (two tailed)		0.0168			Sum of positive ranks		0
P value summary		ns			P value summary		ns			P value summary		*			Sum of negative ranks		-36
Significant (alpha=0.05)?		No			Significant (alpha=0.05)?		No			Significant (alpha=0.05)?		Yes			P value (two tailed)		0.0078
															Exact or estimate?		Exact
															P value summary		**
P30 Colocalized	WT	Ts65Dn			P120 Colocalized	WT	Ts65Dn			P30 Colocalized	WT	Ptn KO			Significant (alpha=0.05)?		Yes
Number of values	5	5			Number of values	8	8			Number of values	7	7
Minimum	1	0.805			Minimum	1	0.5243			Minimum	1	0.6782			P120 Colocalized	WT	Ptn KO
Maximum	1	0.968			Maximum	1	0.9588			Maximum	1	1.003			Number of values	8	8
Range	0	0.163			Range	0	0.4345			Range	0	0.3247
															Minimum	1	0.6851
Mean	1	0.8867			Mean	1	0.8238			Mean	1	0.8254			Maximum	1	1.001
Std. Deviation	0	0.06208			Std. Deviation	0	0.1751			Std. Deviation	0	0.1304			Range	0	0.316
Std. Error of Mean	0	0.02776			Std. Error of Mean	0	0.06191			Std. Error of Mean	0	0.04928
															Mean	1	0.8312
															Std. Deviation	0	0.1229
One sample t test	Sample difference has zero SD				Wilcoxon Signed Rank Test	Samples with equal values				One sample t test	Sample difference has zero SD				Std. Error of Mean	0	0.04344
t, df		t=4.080, df=4			Sum of signed ranks (W)		-36			t, df		t=3.543, df=6
P value (two tailed)		0.0151			Sum of positive ranks		0			P value (two tailed)		0.0122
P value summary		*			Sum of negative ranks		-36			P value summary		*
Significant (alpha=0.05)?		Yes			P value (two tailed)		0.0078			Significant (alpha=0.05)?		Yes			One sample t test	Sample difference has zero SD
					Exact or estimate?		Exact								t, df		t=3.885, df=7
					P value summary		**								P value (two tailed)		0.006
					Significant (alpha=0.05)?		Yes								P value summary		**
															Significant (alpha=0.05)?		Yes

### Sheet: Fig S4
Fig S4B					Fig S4D					Fig S4F					Fig S4H
P30 Vglut2	WT	Ts65Dn			P120 Vglut2	WT	Ts65Dn			P30 Vglut2	WT	Ptn KO			P120 Vglut2	WT	Ptn KO
Number of values	5	5			Number of values	8	8			Number of values	7	7			Number of values	8	8
Minimum	1	0.9047			Minimum	1	0.7352			Minimum	1	0.8291			Minimum	1	0.782
Maximum	1	1.124			Maximum	1	1.261			Maximum	1	0.9677			Maximum	1	1.053
Range	0	0.2194			Range	0	0.5262			Range	0	0.1387			Range	0	0.2708
Mean	1	1.015			Mean	1	0.9642			Mean	1	0.9158			Mean	1	0.9035
Std. Deviation	0	0.07846			Std. Deviation	0	0.1554			Std. Deviation	0	0.05618			Std. Deviation	0	0.1146
Std. Error of Mean	0	0.03509			Std. Error of Mean	0	0.05494			Std. Error of Mean	0	0.02123			Std. Error of Mean	0	0.04053
One sample t test	Sample difference has zero SD				One sample t test	Sample difference has zero SD				One sample t test	Sample difference has zero SD				One sample t test	Sample difference has zero SD
t, df		t=0.4137, df=4			t, df		t=0.6519, df=7			t, df		t=3.964, df=6			t, df		t=2.380, df=7
P value (two tailed)		0.7003			P value (two tailed)		0.5353			P value (two tailed)		0.0074			P value (two tailed)		0.0489
P value summary		ns			P value summary		ns			P value summary		**			P value summary		*
Significant (alpha=0.05)?		No			Significant (alpha=0.05)?		No			Significant (alpha=0.05)?		Yes			Significant (alpha=0.05)?		Yes
P30 GluA2	WT	Ts65Dn			P120 GluA2	WT	Ts65Dn			P30 GluA2	WT	Ptn KO			P120 GluA2	WT	Ptn KO
Number of values	5	5			Number of values	8	8			Number of values	7	7			Number of values	8	8
Minimum	1	0.9924			Minimum	1	0.8482			Minimum	1	0.7778			Minimum	1	0.7963
Maximum	1	1.072			Maximum	1	1.322			Maximum	1	0.9824			Maximum	1	1.007
Range	0	0.0793			Range	0	0.4741			Range	0	0.2046			Range	0	0.2111
Mean	1	1.022			Mean	1	1.068			Mean	1	0.912			Mean	1	0.9106
Std. Deviation	0	0.03056			Std. Deviation	0	0.1406			Std. Deviation	0	0.0671			Std. Deviation	0	0.07886
Std. Error of Mean	0	0.01367			Std. Error of Mean	0	0.04972			Std. Error of Mean	0	0.02536			Std. Error of Mean	0	0.02788
One sample t test	Sample difference has zero SD				One sample t test	Sample difference has zero SD				One sample t test	Sample difference has zero SD				One sample t test	Sample difference has zero SD
t, df		t=1.579, df=4			t, df		t=1.362, df=7			t, df		t=3.472, df=6			t, df		t=3.205, df=7
P value (two tailed)		0.1895			P value (two tailed)		0.2153			P value (two tailed)		0.0133			P value (two tailed)		0.015
P value summary		ns			P value summary		ns			P value summary		*			P value summary		*
Significant (alpha=0.05)?		No			Significant (alpha=0.05)?		No			Significant (alpha=0.05)?		Yes			Significant (alpha=0.05)?		Yes
P30 Colocalized	WT	Ts65Dn			P120 Colocalized	WT	Ts65Dn			P30 Colocalized	WT	Ptn KO			P120 Colocalized	WT	Ptn KO
Number of values	5	5			Number of values	8	8			Number of values	7	7			Number of values	8	8
Minimum	1	0.9191			Minimum	1	0.6601			Minimum	1	0.6445			Minimum	1	0.5683
Maximum	1	1.085			Maximum	1	1.35			Maximum	1	0.9704			Maximum	1	0.9741
Range	0	0.1656			Range	0	0.6903			Range	0	0.3259			Range	0	0.4058
Mean	1	1.024			Mean	1	0.9924			Mean	1	0.8684			Mean	1	0.8228
Std. Deviation	0	0.06387			Std. Deviation	0	0.2095			Std. Deviation	0	0.122			Std. Deviation	0	0.1239
Std. Error of Mean	0	0.02856			Std. Error of Mean	0	0.07405			Std. Error of Mean	0	0.04613			Std. Error of Mean	0	0.04382
One sample t test	Sample difference has zero SD				One sample t test	Sample difference has zero SD				One sample t test	Sample difference has zero SD				One sample t test	Sample difference has zero SD
t, df		t=0.8368, df=4			t, df		t=0.1030, df=7			t, df		t=2.853, df=6			t, df		t=4.045, df=7
P value (two tailed)		0.4498			P value (two tailed)		0.9208			P value (two tailed)		0.0291			P value (two tailed)		0.0049
P value summary		ns			P value summary		ns			P value summary		*			P value summary		**
Significant (alpha=0.05)?		No			Significant (alpha=0.05)?		No			Significant (alpha=0.05)?		Yes			Significant (alpha=0.05)?		Yes
