## Supplementary material for "Dysregulation of astrocyte-secreted pleiotrophin contributes to neuronal structural and functional deficits in Down Syndrome": Associated statistics file for Figure 5

### Sheet: Fig 5
Fig 5D					Fig 5F
	Gfap-Ptn	Gfap-smFP				Gfap-Ptn	Gfap-smFP
Number of values	4	4			Number of values	4	4
Minimum	57.76	38.84			Minimum	0.2528	0.1494
Maximum	67.17	71.38			Maximum	0.378	0.4415
Range	9.417	32.53			Range	0.1252	0.2921
Mean	62.86	58.21			Mean	0.309	0.3277
Std. Deviation	3.894	13.76			Std. Deviation	0.05845	0.1319
Std. Error of Mean	1.947	6.878			Std. Error of Mean	0.02923	0.06595
Unpaired t test					Unpaired t test
P value	0.5391				P value	0.8042
P value summary	ns				P value summary	ns
Significantly different (P < 0.05)?	No				Significantly different (P < 0.05)?	No
One- or two-tailed P value?	Two-tailed				One- or two-tailed P value?	Two-tailed
t, df	t=0.6511, df=6				t, df	t=0.2591, df=6
