## Supplementary material for "Dysregulation of astrocyte-secreted pleiotrophin contributes to neuronal structural and functional deficits in Down Syndrome": Associated statistics file for Figure 6 and Figure S6

### Sheet: Fig 6
Fig 6E								Fig 6G
	WT smFP	WT Ptn	Mut smFP	Mut Ptn					WT smFP	WT Ptn	Mut smFP	Mut Ptn
Number of values	6	6	6	6				Number of values	6	6	6	6
Minimum	654.3	573.5	435.7	680.4				Minimum	460	416.7	260	504
Maximum	941	708.1	778	971.9				Maximum	681.7	540	538.3	598.3
Range	286.7	134.6	342.3	291.5				Range	221.7	123.3	278.3	94.3
Mean	789.2	647.6	591	818.3				Mean	573.4	479.7	391.4	552.6
Std. Deviation	125.7	51.85	136	108.3				Std. Deviation	89.26	48.2	103.6	36.45
Std. Error of Mean	51.3	21.17	55.52	44.22				Std. Error of Mean	36.44	19.68	42.28	14.88
Two-way ANOVA	Ordinary							Two-way ANOVA	Ordinary
Alpha	0.05							Alpha	0.05
Source of Variation	% of total variation	P value	P value summary	Significant?				Source of Variation	% of total variation	P value	P value summary	Significant?
Interaction	44.38	0.0006	***	Yes				Interaction	41.66	0.0005	***	Yes
Treatment	2.393	0.3532	ns	No				Treatment	2.926	0.2815	ns	No
Genotype	0.2462	0.7636	ns	No				Genotype	7.636	0.0889	ns	No
ANOVA table	SS	DF	MS	F (DFn, DFd)	P value			ANOVA table	SS	DF	MS	F (DFn, DFd)	P value
Interaction	204015	1	204015	F (1, 20) = 16.75	P=0.0006			Interaction	97448	1	97448	F (1, 20) = 17.44	P=0.0005
Treatment	11000	1	11000	F (1, 20) = 0.9033	P=0.3532			Treatment	6845	1	6845	F (1, 20) = 1.225	P=0.2815
Genotype	1132	1	1132	F (1, 20) = 0.09293	P=0.7636			Genotype	17860	1	17860	F (1, 20) = 3.197	P=0.0889
Residual	243554	20	12178					Residual	111736	20	5587
Tukey's multiple comparisons test	Mean Diff.	95.00% CI of diff.	Below threshold?	Summary	Adjusted P Value			Tukey's multiple comparisons test	Mean Diff.	95.00% CI of diff.	Below threshold?	Summary	Adjusted P Value
smFP :WT vs. smFP :Mutant	198.1	19.81 to 376.5	Yes	*	0.0261			smFP :WT vs. smFP :Mutant	182	61.21 to 302.8	Yes	**	0.0022
smFP :WT vs. Ptn:WT	141.6	-36.75 to 319.9	No	ns	0.1513			smFP :WT vs. Ptn:WT	93.67	-27.12 to 214.5	No	ns	0.1657
smFP :WT vs. Ptn:Mutant	-29.08	-207.4 to 149.2	No	ns	0.9676			smFP :WT vs. Ptn:Mutant	20.78	-100.0 to 141.6	No	ns	0.9623
smFP :Mutant vs. Ptn:WT	-56.55	-234.9 to 121.8	No	ns	0.8113			smFP :Mutant vs. Ptn:WT	-88.33	-209.1 to 32.45	No	ns	0.2047
smFP :Mutant vs. Ptn:Mutant	-227.2	-405.5 to -48.89	Yes	**	0.0096			smFP :Mutant vs. Ptn:Mutant	-161.2	-282.0 to -40.43	Yes	**	0.0066
Ptn:WT vs. Ptn:Mutant	-170.7	-349.0 to 7.662	No	ns	0.0638			Ptn:WT vs. Ptn:Mutant	-72.88	-193.7 to 47.90	No	ns	0.3552
Fig 6L
	WT smFP	WT Ptn	Mut smFP	Mut Ptn
Number of values	8	8	8	8
Minimum	1.537	1.185	0.8953	1.456
Maximum	1.752	1.831	1.678	2.262
Range	0.2151	0.6463	0.783	0.8057
Mean	1.664	1.505	1.34	1.69
Std. Deviation	0.09014	0.2172	0.2577	0.2657
Std. Error of Mean	0.03187	0.0768	0.09112	0.09395
Two-way ANOVA	Ordinary
Alpha	0.05
Source of Variation	% of total variation	P value	P value summary	Significant?
Interaction	26.25	0.0027	**	Yes
Treatment	3.695	0.2279	ns	No
Genotype	1.974	0.3753	ns	No
ANOVA table	SS	DF	MS	F (DFn, DFd)	P value
Interaction	0.5192	1	0.5192	F (1, 28) = 10.80	P=0.0027
Treatment	0.07308	1	0.07308	F (1, 28) = 1.520	P=0.2279
Genotype	0.03904	1	0.03904	F (1, 28) = 0.8118	P=0.3753
Residual	1.346	28	0.04809
Tukey's multiple comparisons test	Mean Diff.	95.00% CI of diff.	Below threshold?	Summary	Adjusted P Value
smFP :WT vs. smFP :Mutant	0.3246	0.02524 to 0.6240	Yes	*	0.0297
smFP :WT vs. Ptn:WT	0.1592	-0.1402 to 0.4585	No	ns	0.479
smFP :WT vs. Ptn:Mutant	-0.02572	-0.3251 to 0.2736	No	ns	0.9953
smFP :Mutant vs. Ptn:WT	-0.1654	-0.4648 to 0.1339	No	ns	0.4459
smFP :Mutant vs. Ptn:Mutant	-0.3503	-0.6497 to -0.05097	Yes	*	0.0171
Ptn:WT vs. Ptn:Mutant	-0.1849	-0.4843 to 0.1145	No	ns	0.3495

### Sheet: Fig S6
Fig S6A								Fig S6B
	WT smFP	WT Ptn	Mut smFP	Mut Ptn				Bin Center	WT smFP	WT Ptn	Mut smFP	Mut Ptn
Number of values	180	180	174	175				0	0	1	2	0
								100	5	9	13	2
Minimum	57.56	47.56	41.43	88.7				200	9	13	13	6
Maximum	1636	1762	1904	2041				300	8	7	21	15
Range	1578	1714	1863	1952				400	4	11	19	12
								500	9	19	21	7
Mean	789.2	647.6	589	821				600	19	23	24	14
Std. Deviation	321.4	294.2	364.5	369.9				700	16	37	11	17
Std. Error of Mean	23.95	21.93	27.63	27.96				800	31	23	16	18
								900	30	16	10	20
								1000	19	9	7	23
Kruskal-Wallis test								1100	10	3	4	11
P value	<0.0001							1200	7	4	4	12
Exact or approximate P value?	Approximate							1300	4	1	1	7
P value summary	****							1400	4	2	2	3
Do the medians vary signif. (P < 0.05)?	Yes							1500	2	1	2	3
Number of groups	4							1600	3	0	1	1
Kruskal-Wallis statistic	64.98							1700	0	0	0	1
								1800	0	1	1	1
								1900	0	0	2	0
Dunn's multiple comparisons test	Mean rank diff.	Significant?	Summary	Adjusted P Value				2000	0	0	0	2
WT smFP vs. WT Ptn	93.52	Yes	****	<0.0001	A-B
WT smFP vs. Mut smFP	138.2	Yes	****	<0.0001	A-C
WT smFP vs. Mut Ptn	-8.664	No	ns	>0.9999	A-D
WT Ptn vs. Mut smFP	44.7	No	ns	0.2404	B-C
WT Ptn vs. Mut Ptn	-102.2	Yes	****	<0.0001	B-D
Mut smFP vs. Mut Ptn	-146.9	Yes	****	<0.0001	C-D
Fig S6C								Fig S6D
	WT smFP	WT Ptn	Mut smFP	Mut Ptn					WT smFP	WT Ptn	Mut smFP	Mut Ptn
Number of values	40	40	40	40				Number of values	40	40	40	40
Minimum	1.135	0.7534	0.4491	0.8714				Minimum	0.8333	5.093	2.128	1.681
Maximum	2.476	2.268	2.397	2.866				Maximum	21.05	29.83	36.17	48.91
Range	1.341	1.515	1.948	1.995				Range	20.22	24.74	34.04	47.23
Mean	1.664	1.505	1.34	1.69				Mean	9.868	14.6	15.05	14.19
Std. Deviation	0.3129	0.3385	0.4533	0.4954				Std. Deviation	4.925	5.979	9.018	9.422
Std. Error of Mean	0.04948	0.05352	0.07168	0.07833				Std. Error of Mean	0.7787	0.9453	1.426	1.49
Two-way ANOVA	Ordinary							Kruskal-Wallis test
Alpha	0.05							P value	0.0061
								Exact or approximate P value?	Approximate
Source of Variation	% of total variation	P value	P value summary	Significant?				P value summary	**
Interaction	8.943	0.0001	***	Yes				Do the medians vary signif. (P < 0.05)?	Yes
Treatment	1.259	0.1397	ns	No				Number of groups	4
Genotype	0.6724	0.2797	ns	No				Kruskal-Wallis statistic	12.4
ANOVA table	SS	DF	MS	F (DFn, DFd)	P value
Interaction	2.596	1	2.596	F (1, 156) = 15.65	P=0.0001			Dunn's multiple comparisons test	Mean rank diff.	Significant?	Summary	Adjusted P Value
Treatment	0.3654	1	0.3654	F (1, 156) = 2.203	P=0.1397			WT smf vs. WT Ptn	-33.66	Yes	**	0.0069	A-B
Genotype	0.1952	1	0.1952	F (1, 156) = 1.177	P=0.2797			WT smf vs. Mut smFP	-28.35	Yes	*	0.0373	A-C
Residual	25.87	156	0.1658					WT smf vs. Mut Ptn	-24.44	No	ns	0.11	A-D
								WT Ptn vs. Mut smFP	5.313	No	ns	>0.9999	B-C
								WT Ptn vs. Mut Ptn	9.225	No	ns	>0.9999	B-D
Tukey's multiple comparisons test	Mean Diff.	95.00% CI of diff.	Below threshold?	Summary	Adjusted P Value			Mut smFP vs. Mut Ptn	3.912	No	ns	>0.9999	C-D
smFP :WT vs. smFP :Mut	0.3246	0.08812 to 0.5611	Yes	**	0.0027
smFP :WT vs. Ptn:WT	0.1592	-0.07731 to 0.3957	No	ns	0.3026
smFP :WT vs. Ptn:Mut	-0.02572	-0.2622 to 0.2108	No	ns	0.9921
smFP :Mut vs. Ptn:WT	-0.1654	-0.4019 to 0.07105	No	ns	0.2694
smFP :Mut vs. Ptn:Mut	-0.3503	-0.5868 to -0.1138	Yes	***	0.001
Ptn:WT vs. Ptn:Mut	-0.1849	-0.4214 to 0.05158	No	ns	0.1813
