## Supplementary material for "Dysregulation of astrocyte-secreted pleiotrophin contributes to neuronal structural and functional deficits in Down Syndrome": Associated statistics file for Figure 7

### Sheet: Fig 7
Fig 7E								Fig 7F
Vglut1	WT smFP	WT Ptn	Mut smFP	Mut Ptn				GluA2	WT smFP	WT Ptn	Mut smFP	Mut Ptn
Number of values	8	8	8	8				Number of values	8	8	8	8
Minimum	0.7235	0.7114	0.5714	0.7364				Minimum	0.7338	0.6841	0.5396	0.7301
Maximum	1.243	1.212	0.9387	1.204				Maximum	1.322	1.175	1.013	1.454
Range	0.52	0.5003	0.3672	0.4677				Range	0.5885	0.4907	0.4731	0.7243
Mean	1	0.9634	0.8008	1.007				Mean	1	0.9414	0.8375	1.03
Std. Deviation	0.1761	0.1702	0.1392	0.1494				Std. Deviation	0.2119	0.1705	0.1796	0.2148
Std. Error of Mean	0.06224	0.06018	0.04923	0.05283				Std. Error of Mean	0.07491	0.06027	0.06349	0.07595
Two-way ANOVA	Ordinary							Two-way ANOVA	Ordinary
Alpha	0.05							Alpha	0.05
Source of Variation	% of total variation	P value	P value summary	Significant?				Source of Variation	% of total variation	P value	P value summary	Significant?
Interaction	12.63	0.0398	*	Yes				Interaction	10.21	0.079	ns	No
Treatment	6.165	0.1431	ns	No				Treatment	2.912	0.3386	ns	No
Genotype	5.16	0.179	ns	No				Genotype	0.8708	0.5986	ns	No
ANOVA table	SS	DF	MS	F (DFn, DFd)	P value			ANOVA table	SS	DF	MS	F (DFn, DFd)	P value
Interaction	0.1182	1	0.1182	F (1, 28) = 4.649	P=0.0398			Interaction	0.1265	1	0.1265	F (1, 28) = 3.323	P=0.0790
Treatment	0.0577	1	0.0577	F (1, 28) = 2.270	P=0.1431			Treatment	0.03611	1	0.03611	F (1, 28) = 0.9479	P=0.3386
Genotype	0.0483	1	0.0483	F (1, 28) = 1.900	P=0.1790			Genotype	0.0108	1	0.0108	F (1, 28) = 0.2835	P=0.5986
Residual	0.7118	28	0.02542					Residual	1.066	28	0.03809
Dunnett's multiple comparisons test	Mean Diff.	95.00% CI of diff.	Below threshold?	Summary	Adjusted P Value			Dunnett's multiple comparisons test	Mean Diff.	95.00% CI of diff.	Below threshold?	Summary	Adjusted P Value
smFP :WT vs. smFP :Mutant	0.1992	0.001281 to 0.3972	Yes	*	0.0482			smFP :WT vs. smFP :Mutant	0.1625	-0.07981 to 0.4048	No	ns	0.2473
smFP :WT vs. Ptn:WT	0.03662	-0.1613 to 0.2346	No	ns	0.9396			smFP :WT vs. Ptn:WT	0.05859	-0.1837 to 0.3009	No	ns	0.8792
smFP :WT vs. Ptn:Mutant	-0.007224	-0.2052 to 0.1907	No	ns	0.9995			smFP :WT vs. Ptn:Mutant	-0.03044	-0.2728 to 0.2119	No	ns	0.9793
Fig 7G
Colocalized	WT smFP	WT Ptn	Mut smFP	Mut Ptn
Number of values	8	8	8	8
Minimum	0.6496	0.5383	0.3699	0.4588
Maximum	1.699	1.159	0.8681	1.357
Range	1.049	0.6202	0.4983	0.8982
Mean	1	0.8581	0.6645	0.9318
Std. Deviation	0.3522	0.2411	0.1827	0.2593
Std. Error of Mean	0.1245	0.08524	0.0646	0.09169
Two-way ANOVA	Ordinary
Alpha	0.05
Source of Variation	% of total variation	P value	P value summary	Significant?
Interaction	13.48	0.0382	*	Yes
Treatment	1.266	0.5103	ns	No
Genotype	5.524	0.1746	ns	No
Dunnett's multiple comparisons test	Mean Diff.	95.00% CI of diff.	Below threshold?	Summary	Adjusted P Value
smFP :WT vs. smFP :Mutant	0.3355	0.005355 to 0.6656	Yes	*	0.0457
smFP :WT vs. Ptn:WT	0.1419	-0.1883 to 0.4720	No	ns	0.5848
smFP :WT vs. Ptn:Mutant	0.06825	-0.2619 to 0.3984	No	ns	0.9189
