## Supplementary material for "Dysregulation of astrocyte-secreted pleiotrophin contributes to neuronal structural and functional deficits in Down Syndrome": Associated statistics file for Figure 8 and Figure S8

### Sheet: Fig 8B-C Y Maze
Fig 8B									Fig 8C
Correct Alternations: Y Maze	WT smFP	WT Ptn	Mut smFP	Mut Ptn					Arm Entries: Y Maze	WT smFP	WT Ptn	Mut smFP	Mut Ptn
Number of values	21	24	18	21					Number of values	21	24	18	21
Minimum	31.25	24	32.2	25.58					Minimum	23	38	38	42
Maximum	90.48	77.78	57.35	67.27					Maximum	67	77	111	102
Range	59.23	53.78	25.15	41.69					Range	44	39	73	60
Mean	56.85	57.04	46.98	51.02					Mean	45.52	49.67	65.67	63.14
Std. Deviation	13.31	14.49	7.603	10.17					Std. Deviation	10.88	9.458	16.78	14.65
Std. Error of Mean	2.904	2.959	1.792	2.219					Std. Error of Mean	2.374	1.931	3.956	3.198
Two-way ANOVA	Ordinary								Kruskal-Wallis test
Alpha	0.05								P value	<0.0001
									Exact or approximate P value?	Approximate
Source of Variation	% of total variation	P value	P value summary	Significant?					P value summary	****
Interaction	0.5997	0.4647	ns	No					Do the medians vary signif. (P < 0.05)?	Yes
Treatment	0.728	0.4207	ns	No					Number of groups	4
Genotype	10.2	0.0033	**	Yes					Kruskal-Wallis statistic	27.09
ANOVA table	SS (Type III)	DF	MS	F (DFn, DFd)	P value
Interaction	77.08	1	77.08	F (1, 80) = 0.5398	P=0.4647				Dunn's multiple comparisons test	Mean rank diff.	Significant?	Summary	Adjusted P Value	A-?
Treatment	93.57	1	93.57	F (1, 80) = 0.6552	P=0.4207				WT smFP vs. WT Ptn	-6.318	No	ns	>0.9999	B
Genotype	1311	1	1311	F (1, 80) = 9.183	P=0.0033				WT smFP vs. Mut smFP	-32.1	Yes	***	0.0001	C
Residual	11425	80	142.8						WT smFP vs. Mut Ptn	-29.45	Yes	***	0.0003	D
Dunnett's multiple comparisons test	Predicted (LS) mean diff.	95.00% CI of diff.	Below threshold?	Summary	Adjusted P Value
smFP :WT vs. smFP :Mutant	9.869	0.6760 to 19.06	Yes	*	0.0322
smFP :WT vs. Ptn:WT	-0.1959	-8.748 to 8.356	No	ns	0.9999
smFP :WT vs. Ptn:Mutant	5.822	-3.011 to 14.65	No	ns	0.2738
															WT Ptn
															Mut smFP
															Mut Ptn

### Sheet: Fig 8D-F Fear Conditioning
Fig 8D
Fear Association: Preshock	WT smFP	WT Ptn	Mut smFP	Mut Ptn		Fear Association: Shock 3	WT smFP	WT Ptn	Mut smFP	Mut Ptn
Number of values	21	24	18	21		Number of values	21	24	18	21
Minimum	0	0	0.87	0		Minimum	3.97	2.22	8.03	16.67
Maximum	16.15	18.63	19	41.78		Maximum	89.53	73.11	95.75	71.92
Range	16.15	18.63	18.13	41.78		Range	85.56	70.89	87.72	55.25
Mean	5.169	3.167	5.873	8.301		Mean	47.83	37.6	33.23	34.86
Std. Deviation	4.184	4.148	5.266	9.867		Std. Deviation	26.51	21.4	22.93	14.6
Std. Error of Mean	0.9131	0.8467	1.241	2.153		Std. Error of Mean	5.784	4.369	5.404	3.186
Test details
Test name	Mann-Whitney test
Comparison for each test	Compare ranks
Multiple comparisons	False Discovery Rate (FDR)
Method	Two-stage step-up (Benjamini, Krieger, and Yekutieli)
Desired FDR (Q)	1.00%
Number of tests performed	4
Number of rows omitted	0
	Discovery?	P value	Mean rank of Preshock	Mean rank of Shock 3	Mean rank diff.	Mann-Whitney U	q value
WT smFP	Yes	<0.000001	12	31	-19	21	<0.000001
WT Ptn	Yes	<0.000001	13.44	35.56	-22.13	22.5	<0.000001
Mut smFP	Yes	<0.000001	10.28	26.72	-16.44	14	<0.000001
Mut Ptn	Yes	<0.000001	11.95	31.05	-19.1	20	<0.000001
Fig 8E
Fear: Contextual Memory	WT smFP	WT Ptn	Mut smFP	Mut Ptn
Number of values	21	24	18	21
Minimum	3.19	0	7.98	6.3
Maximum	77.41	57.89	47.56	56.63
Range	74.22	57.89	39.58	50.33
Mean	25.89	16	21.25	26.06
Std. Deviation	18.99	13.88	12.07	13.27
Std. Error of Mean	4.144	2.834	2.846	2.895
Kruskal-Wallis test
P value	0.0504
Exact or approximate P value?	Approximate
P value summary	ns
Do the medians vary signif. (P < 0.05)?	No
Number of groups	4
Kruskal-Wallis statistic	7.795
Dunn's multiple comparisons test	Mean rank diff.	Significant?	Summary	Adjusted P Value	A-?
WT smFP vs. WT Ptn	15.02	No	ns	0.118	B	WT Ptn
WT smFP vs. Mut smFP	2.556	No	ns	>0.9999	C	Mut smFP
WT smFP vs. Mut Ptn	-4.024	No	ns	>0.9999	D	Mut Ptn
Fig 8F
Fear: Cued Memory	WT smFP	WT Ptn	Mut smFP	Mut Ptn
Number of values	21	24	18	21
Minimum	2.5	1.13	0.87	0.37
Maximum	65.28	56.63	39.13	47.7
Range	62.78	55.5	38.26	47.33
Mean	25.95	25.45	14.04	16.98
Std. Deviation	15.91	16.98	11.32	14.1
Std. Error of Mean	3.473	3.466	2.669	3.076
Kruskal-Wallis test
P value	0.0196
Exact or approximate P value?	Approximate
P value summary	*
Do the medians vary signif. (P < 0.05)?	Yes
Number of groups	4
Kruskal-Wallis statistic	9.878
Dunn's multiple comparisons test	Mean rank diff.	Significant?	Summary	Adjusted P Value	A-?
WT smFP vs. WT Ptn	2.381	No	ns	>0.9999	B	WT Ptn
WT smFP vs. Mut smFP	20.1	Yes	*	0.0309	C	Mut smFP
WT smFP vs. Mut Ptn	15.57	No	ns	0.1158	D	Mut Ptn

### Sheet: Fig 8G Z score analysis
Fig 8J
Open Field Minute 6-10	WT smFP	WT Ptn	Mut smFP	Mut Ptn				Correct Alternations: Y Maze	WT smFP	WT Ptn	Mut smFP	Mut Ptn				Arm Entries: Y Maze	WT smFP	WT Ptn	Mut smFP	Mut Ptn
Number of values	21	24	18	21				Number of values	21	24	18	21				Number of values	21	24	18	21
Minimum	-1.552	-1.366	-0.6573	-1.297				Minimum	-1.923	-2.266	-3.241	-3.075				Minimum	-2.07	-0.7955	-0.4483	-0.2405
Maximum	1.672	2.3	2.883	2.2				Maximum	2.527	1.444	0.06678	1.025				Maximum	1.974	3.328	3.901	3.854
Range	3.224	3.666	3.54	3.496				Range	4.45	3.71	3.308	4.1				Range	4.044	4.124	4.35	4.095
Mean	-4.762e-07	0.09973	0.6269	0.5246				Mean	0	0.01352	-1.298	-0.5725				Mean	4.762e-11	0.438	1.2	1.202
Std. Deviation	1	1	1	1				Std. Deviation	1	1	1	1				Std. Deviation	1	1	1	1
Std. Error of Mean	0.2182	0.2041	0.2357	0.2182				Std. Error of Mean	0.2182	0.2041	0.2357	0.2182				Std. Error of Mean	0.2182	0.2041	0.2357	0.2182
Two-way ANOVA	Ordinary							Two-way ANOVA	Ordinary							Kruskal-Wallis test
Alpha	0.05							Alpha	0.05							P value	0.0002
																Exact or approximate P value?	Approximate
Source of Variation	% of total variation	P value	P value summary	Significant?				Source of Variation	% of total variation	P value	P value summary	Significant?				P value summary	***
Interaction	0.2472	0.6463	ns	No				Interaction	2.568	0.1085	ns	No				Do the medians vary signif. (P < 0.05)?	Yes
Treatment	4.116e-05	0.9953	ns	No				Treatment	2.767	0.096	ns	No				Number of groups	4
Genotype	6.696	0.0188	*	Yes				Genotype	17.98	<0.0001	****	Yes				Kruskal-Wallis statistic	19.28
ANOVA table	SS (Type III)	DF	MS	F (DFn, DFd)	P value			ANOVA table	SS (Type III)	DF	MS	F (DFn, DFd)	P value			Dunn's multiple comparisons test	Mean rank diff.	Significant?	Summary	Adjusted P Value	A-?
Interaction	0.2122	1	0.2122	F (1, 80) = 0.2122	P=0.6463			Interaction	2.634	1	2.634	F (1, 80) = 2.634	P=0.1085			WT smFP vs. WT Ptn	-7.024	No	ns	>0.9999	B	WT Ptn
Treatment	3.533e-05	1	3.533e-05	F (1, 80) = 3.533e-005	P=0.9953			Treatment	2.838	1	2.838	F (1, 80) = 2.838	P=0.0960			WT smFP vs. Mut smFP	-26.69	Yes	**	0.002	C	Mut smFP
Genotype	5.748	1	5.748	F (1, 80) = 5.748	P=0.0188			Genotype	18.44	1	18.44	F (1, 80) = 18.44	P<0.0001			WT smFP vs. Mut Ptn	-26.52	Yes	**	0.0013	D	Mut Ptn
Residual	80	80	1					Residual	80	80	1
Dunnett's multiple comparisons test	Predicted (LS) mean diff.	95.00% CI of diff.	Below threshold?	Summary	Adjusted P Value			Dunnett's multiple comparisons test	Predicted (LS) mean diff.	95.00% CI of diff.	Below threshold?	Summary	Adjusted P Value
smFP :WT vs. smFP :Mut	-0.6269	-1.396 to 0.1424	No	ns	0.1351			smFP:WT vs. smFP:Mut	1.298	0.5288 to 2.067	Yes	***	0.0004
smFP :WT vs. Ptn:WT	-0.09973	-0.8154 to 0.6159	No	ns	0.9753			smFP:WT vs. Ptn:WT	-0.01352	-0.7292 to 0.7021	No	ns	>0.9999
smFP :WT vs. Ptn:Mut	-0.5246	-1.264 to 0.2145	No	ns	0.2206			smFP:WT vs. Ptn:Mut	0.5725	-0.1666 to 1.312	No	ns	0.1641
Fear: Contextual Memory	WT smFP	WT Ptn	Mut smFP	Mut Ptn				Fear: Cued Memory	WT smFP	WT Ptn	Mut smFP	Mut Ptn
Number of values	21	24	18	21				Number of values	21	24	18	21
Minimum	-1.195	-1.865	-1.484	-1.477				Minimum	-1.474	-1.462	-2.215	-1.815
Maximum	2.713	2.305	1.795	2.317				Maximum	2.471	1.807	1.164	1.542
Range	3.908	4.17	3.278	3.794				Range	3.945	3.269	3.379	3.357
Mean	4.762e-11	-0.7123	-0.3841	0.01296				Mean	0	-0.02985	-1.052	-0.637
Std. Deviation	1	1	1	1				Std. Deviation	1	1	1	1
Std. Error of Mean	0.2182	0.2041	0.2357	0.2182				Std. Error of Mean	0.2182	0.2041	0.2357	0.2182
Kruskal-Wallis test								Kruskal-Wallis test
P value	0.0249							P value	0.0024
Exact or approximate P value?	Approximate							Exact or approximate P value?	Approximate
P value summary	*							P value summary	**
Do the medians vary signif. (P < 0.05)?	Yes							Do the medians vary signif. (P < 0.05)?	Yes
Number of groups	4							Number of groups	4
Kruskal-Wallis statistic	9.354							Kruskal-Wallis statistic	14.42
Dunn's multiple comparisons test	Mean rank diff.	Significant?	Summary	Adjusted P Value	A-?			Dunn's multiple comparisons test	Mean rank diff.	Significant?	Summary	Adjusted P Value	A-?
WT smFP vs. WT Ptn	18.71	Yes	*	0.0307	B	WT Ptn		WT smFP vs. WT Ptn	1.048	No	ns	>0.9999	B	WT Ptn
WT smFP vs. Mut smFP	9.214	No	ns	0.7188	C	Mut smFP		WT smFP vs. Mut smFP	24.6	Yes	**	0.0051	C	Mut smFP
WT smFP vs. Mut Ptn	-0.4286	No	ns	>0.9999	D	Mut Ptn		WT smFP vs. Mut Ptn	15.9	No	ns	0.1038	D	Mut Ptn

### Sheet: Figure S7 B-C Open Field
Fig S7B									Fig S7C
OF: Minute 1-5	WT smFP	WT Ptn	Mut smFP	Mut Ptn					OF: Minute 6-10	WT smFP	WT Ptn	Mut smFP	Mut Ptn
Number of values	21	24	18	21					Number of values	21	24	18	21
Minimum	850.3	657.4	758.7	841.9					Minimum	540.6	632.4	874.1	603.7
Maximum	2524	2690	3236	2468					Maximum	1969	2232	2782	2288
Range	1673	2033	2477	1627					Range	1429	1599	1908	1684
Mean	1554	1576	1682	1571					Mean	1228	1272	1566	1481
Std. Deviation	581.5	571.2	656.2	492.8					Std. Deviation	443.1	436.3	538.9	481.7
Std. Error of Mean	126.9	116.6	154.7	107.5					Std. Error of Mean	96.7	89.06	127	105.1
Kruskal-Wallis test									Two-way ANOVA	Ordinary
P value	0.9296								Alpha	0.05
Exact or approximate P value?	Approximate
P value summary	ns								Source of Variation	% of total variation	P value	P value summary	Significant?
Do the medians vary signif. (P < 0.05)?	No								Interaction	0.4416	0.5368	ns	No
Number of groups	4								Treatment	0.04625	0.8414	ns	No
Kruskal-Wallis statistic	0.4507								Genotype	7.979	0.01	*	Yes
									ANOVA table	SS (Type III)	DF	MS	F (DFn, DFd)	P value
Dunn's multiple comparisons test	Mean rank diff.	Significant?	Summary	Adjusted P Value	A-?				Interaction	86029	1	86029	F (1, 80) = 0.3849	P=0.5368
WT smFP vs. WT Ptn	-1.369	No	ns	>0.9999	B	WT Ptn			Treatment	9010	1	9010	F (1, 80) = 0.04031	P=0.8414
WT smFP vs. Mut smFP	-5.063	No	ns	>0.9999	C	Mut smFP			Genotype	1554456	1	1554456	F (1, 80) = 6.954	P=0.0100
WT smFP vs. Mut Ptn	-2.571	No	ns	>0.9999	D	Mut Ptn			Residual	17881840	80	223523
									Dunnett's multiple comparisons test	Predicted (LS) mean diff.	95.00% CI of diff.	Below threshold?	Summary	Adjusted P Value
									smFP :WT vs. smFP :Mut	-337.8	-701.5 to 25.89	No	ns	0.0747
									smFP :WT vs. Ptn:WT	-43.52	-381.9 to 294.8	No	ns	0.9803
									smFP :WT vs. Ptn:Mut	-252.7	-602.1 to 96.78	No	ns	0.208
